# Phage-phage competition and biofilms reduce the efficacy of a combination of two virulent bacteriophages against *Pseudomonas aeruginosa*

**DOI:** 10.1101/2024.09.13.612609

**Authors:** Magdalena Bürkle, Imke H. E. Korf, Anne Lippegaus, Sebastian Krautwurst, Christine Rohde, Chantal Weissfuss, Geraldine Nouailles, Xavière Menatong Tene, Baptiste Gaborieau, Jean-Marc Ghigo, Jean-Damien Ricard, Andreas C. Hocke, Kai Papenfort, Laurent Debarbieux, Martin Witzenrath, Sandra-Maria Wienhold, Gopinath Krishnamoorthy

## Abstract

Combined use of virulent bacteriophages (phages) and antibiotics reduces the severity of difficult-to-treat *Pseudomonas aeruginosa* infections in many patients. *In vitro* methods that attempt to reproduce more than one physiological state of the pathogens can provide a valuable assessment of antibacterials like phages. Here, by measuring bacterial killing kinetics and individual replication in different growth conditions, including biofilms and a human lung epithelial cell line, we elucidated factors influencing the efficacy of two virulent phages against *P. aeruginosa* PAO1. A single administration of phages effectively reduced the *P. aeruginosa* viability in planktonic conditions and infected human lung cell cultures, however, the emergence of phage-resistant variants occurred subsequently. In static biofilms, the phage combination displayed initial inhibition of biofilm dispersal, but sustained control was achieved only by combining phages and meropenem. In contrast, surface-attached biofilms exhibited tolerance to phage and/or meropenem, suggesting a spatiotemporal variation in the antibacterial effect. Moreover, the phage with the shorter lysis time lysed *P. aeruginosa* more rapidly and selected a specific nucleotide polymorphism that conferred a competitive disadvantage and cross-resistance to the second phage of the combination. The sequential addition of phages resulted in their unimpeded replication with no increase in bacteriolytic activity. These findings highlight biofilm developmental stages, phage-phage competition, and phage resistance as factors restricting the *in vitro* efficacy of a two-phage combination. Our findings provide a framework for selecting and optimizing phage combinations for enhanced efficacy against *P. aeruginosa*, a metabolically flexible pathogen that undergoes specific adaptation within the infected lung.
