## Supplemental Dataset 1 for "Phage-phage competition and biofilms reduce the efficacy of a combination of two virulent bacteriophages against *Pseudomonas aeruginosa*"

### Sheet: JG024_single infection
Bürkle et al. Phage-phage competition and biofilms reduce the efficacy of a combination of two virulent bacteriophages against Pseudomonas aeruginosa
Dataset 1
Differentially transcripted JG024 phage genes upon P. aeruginosa PAO1 infection at 8 and 24 minutes
Gene	8min	24min
F358_gp88	3.72905	10.2093
F358_gp07	8.39224	13.1344
F358_gp19	5.57561	9.74482
F358_gp26	5.20965	9.07545
F358_gp24	5.69417	9.51733
F358_gp78	6.04627	9.81807
F358_gp23	5.12819	8.74898
F358_gp35	4.83358	8.28276
F358_gp34	4.69284	8.11165
F358_gp75	6.90198	10.2704
F358_gp02	7.23523	10.5656
F358_gp27	5.31945	8.56859
F358_gp28	5.02961	8.16245
F358_gp21	5.89611	8.91497
F358_gp22	6.11769	9.09121
F358_gp25	5.86393	8.68442
F358_gp46	6.30739	9.0622
F358_gp47	6.78045	9.45273
F358_gp69	7.5602	10.2074
F358_gp06	8.2886	10.8919
F358_gp42	6.82556	9.3991
F358_gp45	6.60718	9.04715
F358_gp18	6.17119	8.61021
F358_gp31	6.37313	8.72917
F358_gp20	5.54329	7.86159
F358_gp36	5.65334	7.87124
F358_gp37	4.86114	7.07476
F358_gp33	5.72069	7.89561
F358_gp43	6.38136	8.51458
F358_gp32	6.26485	8.37977
F358_gp86	10.3933	12.4529
F358_gp30	6.0276	8.07986
F358_gp39	6.16732	8.17443
F358_gp44	6.39605	8.3261
F358_gp79	7.53696	9.44205
F358_gp29	6.71097	8.55195
F358_gp41	5.89433	7.70054
F358_gp70	8.32196	10.1168
F358_gp04	7.07287	8.79247
F358_gp40	6.60824	8.27784
F358_gp03	8.49893	10.1142
F358_gp62	7.89421	9.50915
F358_gp73	9.12152	10.723
F358_gp65	8.29677	9.84906
F358_gp61	8.17524	9.70186
F358_gp91	8.15621	9.58841
F358_gp63	8.97286	10.3921
F358_gp93	8.56208	9.96483
F358_gp90	8.93178	10.3286
F358_gp81	8.57057	9.96572
F358_gp08	8.1025	9.47713
F358_gp87	8.56126	9.87382
F358_gp48	8.22858	9.54
F358_gp92	7.78846	9.08335
F358_gp72	8.7324	10.0083
F358_gp60	8.80375	10.0613
F358_gp55	9.74795	11.0026
F358_gp14	8.38094	9.6303
F358_gp09	8.2972	9.54221
F358_gp38	7.95058	9.1106
F358_gp80	8.62213	9.53925
F358_gp12	8.62136	9.42158
F358_gp17	7.9051	8.66502
F358_gp83	9.14926	9.8514
F358_gp11	8.487	9.15063
F358_gp71	8.73723	9.3514
F358_gp84	9.06361	9.65164
F358_gp76	8.56023	9.14322
F358_gp67	9.62376	10.2007
F358_gp89	8.90097	9.34247
F358_gp05	9.0195	9.41378
F358_gp85	8.3883	8.71449
F358_gp01	9.88502	10.1906
F358_gp74	8.4607	8.75975
F358_gp16	8.67402	8.95235
F358_gp49	9.36461	9.52685
F358_gp53	9.29999	9.27317
F358_gp64	9.16939	8.99783
F358_gp77	7.64661	7.43303
F358_gp10	9.23352	8.96382
F358_gp57	9.84168	9.55074
F358_gp68	9.52627	8.86505
F358_gp51	9.78516	9.05351
F358_gp58	9.75389	8.99966
F358_gp52	10.0193	9.1837
F358_gp82	9.2626	8.23136
F358_gp54	9.14141	8.07304
F358_gp50	10.3801	9.26092
F358_gp15	9.66418	8.41787
F358_gp59	11.8206	10.3214
F358_gp56	10.1811	8.56315
F358_gp66	10.9167	9.03828
F358_gp13	9.72086	7.64742

### Sheet: JG024+JG005_coinfection
Bürkle et al. Phage-phage competition and biofilms reduce the efficacy of a combination of two virulent bacteriophages against Pseudomonas aeruginosa
Dataset 1
Differentially transcripted JG005 and JG024 phage genes upon P. aeruginosa PAO1 coinfection at 8 and 24 minutes
JG005 genes	8 min	24 min			JG024 genes	8min	24min
CDS_003	11.5518	14.0681			F358_gp01	8.94485	10.4646
CDS_004	10.3597	12.4057			F358_gp02	6.60362	11.0258
CDS_005	10.6576	10.3344			F358_gp03	7.90671	10.7038
CDS_006	10.1189	14.9552			F358_gp04	6.04197	8.61995
CDS_007	8.32645	13.6142			F358_gp05	8.30029	9.65185
CDS_008	12.4054	12.5175			F358_gp06	7.77098	11.162
CDS_009	9.01342	10.8193			F358_gp07	7.93393	14.2
CDS_010	8.28659	11.55			F358_gp08	7.4529	9.72835
CDS_011	9.82178	11.3145			F358_gp09	7.76252	10.0523
CDS_013	9.51348	10.2246			F358_gp10	8.81393	9.20806
CDS_014	10.2858	11.5628			F358_gp11	8.22039	9.71601
CDS_015	9.46081	10.9864			F358_gp12	7.98494	9.73484
CDS_016	9.79073	15.2774			F358_gp13	8.92922	7.77283
CDS_017	9.35736	10.8495			F358_gp14	7.90711	9.4802
CDS_018	10.1436	11.5989			F358_gp15	8.9271	9.02119
CDS_019	9.79853	6.32266			F358_gp16	8.04121	9.24662
CDS_020	9.53943	11.4567			F358_gp17	7.60827	9.4039
CDS_021	12.2856	9.34694			F358_gp18	5.07107	8.22221
CDS_022	9.91353	10.6252			F358_gp19	4.08816	9.69172
CDS_023	8.90595	10.9999			F358_gp20	4.09069	7.18474
CDS_024	8.76038	13.4488			F358_gp21		9.60296
CDS_025	10.3369	12.4729			F358_gp22	4.59433	8.39725
CDS_026	9.88627	9.66806			F358_gp23	3.73492	8.51882
CDS_027	10.2723	11.58			F358_gp24	4.07376	8.54659
CDS_028	9.24668	12.2874			F358_gp25	4.64004	8.32223
CDS_029	11.0605	14.1325			F358_gp26	3.65094	8.55695
CDS_030	10.5169	13.7984			F358_gp27	3.74274	8.65769
CDS_031	8.82625	10.3094			F358_gp28	3.92502	8.30363
CDS_032	5.82654	3.97285			F358_gp29	5.43971	8.4846
CDS_033	12.9514	9.91959			F358_gp30	4.77928	7.52733
CDS_034	9.14333	10.0466			F358_gp31	5.4945	8.19351
CDS_035	9.89424	14.099			F358_gp32	5.08804	7.83462
CDS_036	11.6965	13.9594			F358_gp33	4.68463	7.41661
CDS_037	11.9669	10.7366			F358_gp34	3.52769	7.89318
CDS_038	8.88703	11.8447			F358_gp35	4.03698	8.23131
CDS_039	9.57426	10.1631			F358_gp36	4.71584	8.18208
CDS_040	12.3929	12.7702			F358_gp37	3.61893	7.19615
CDS_041	9.91838	13.4522			F358_gp38	7.14182	9.22082
CDS_042	10.0954	11.194			F358_gp39	5.2987	7.94789
CDS_043	10.3056	12.6783			F358_gp40	5.7056	8.08035
CDS_044	10.6477	9.86164			F358_gp41	5.26778	7.45678
CDS_045	10.3189	10.3511			F358_gp42	5.87606	9.18026
CDS_046	10.3102	10.9986			F358_gp43	5.59553	8.1606
CDS_047	9.76974	9.65093			F358_gp44	5.39072	7.80235
CDS_048	11.1723	10.1646			F358_gp45	5.63413	8.6074
CDS_049	9.00291	12.0956			F358_gp46	5.5129	8.62972
CDS_050	10.8925	11.3802			F358_gp47	5.73099	8.74609
CDS_051	10.2989	12.4414			F358_gp48	6.95727	8.80519
CDS_054	10.6373	15.3649			F358_gp49	8.73355	9.65391
CDS_055	10.4092	10.6363			F358_gp50	9.38826	9.07318
CDS_056	11.4078	14.5276			F358_gp51	9.05768	9.10374
CDS_057	9.86175	13.8699			F358_gp52	9.04887	9.44346
CDS_058	10.837	10.959			F358_gp53	8.48336	9.4877
CDS_059	9.45032	15.0427			F358_gp54	8.2604	7.7852
CDS_060	10.6399	12.052			F358_gp55	8.95444	11.1271
CDS_061	10.1989	12.0995			F358_gp56	9.41264	8.31302
CDS_062	9.51792	10.3111			F358_gp57	8.90553	9.41255
CDS_063	10.1589	11.7099			F358_gp58	9.36323	9.11705
CDS_064	9.20219	12.6405			F358_gp59	11.5242	11.4337
CDS_065	10.126	10.6211			F358_gp60	8.30551	10.1273
CDS_066	10.1563	9.76953			F358_gp61	7.91363	9.86751
CDS_067	9.42078	14.5693			F358_gp62	7.16271	9.92227
CDS_068	9.79616	10.8537			F358_gp63	7.86063	10.2129
CDS_069	9.66136	10.6593			F358_gp64	8.74685	9.50466
CDS_070	10.5751	11.5314			F358_gp65	7.85803	10.3028
CDS_071	9.58708	11.4308			F358_gp66	10.1326	9.09729
CDS_072	10.45	10.013			F358_gp67	8.41173	9.70675
CDS_073	9.58144	9.27978			F358_gp68	8.79601	8.84549
CDS_074	10.4885	12.2341			F358_gp69	7.14902	10.8164
CDS_075	10.1722	11.8636			F358_gp70	7.62731	10.3842
CDS_076	11.1655	11.5993			F358_gp71	8.30899	9.61701
CDS_077	9.41643	10.7211			F358_gp72	8.95233	10.257
CDS_078	11.2389	11.3826			F358_gp73	8.61932	10.6367
CDS_079	10.4297	9.53318			F358_gp74	8.24937	8.42156
CDS_080	10.0422	9.53517			F358_gp75	7.14225	10.4798
CDS_081	10.5403	10.727			F358_gp76	8.13541	8.84658
CDS_082	9.43006	10.5293			F358_gp77	7.32641	6.95193
CDS_083	11.0326	8.11459			F358_gp78	5.25811	10.1189
CDS_084	9.96959	10.6067			F358_gp79	6.37655	9.2292
CDS_085	11.761	9.46583			F358_gp80	8.03522	9.9229
CDS_086	7.66071	6.2501			F358_gp81	8.46737	10.292
CDS_087	9.868	11.3122			F358_gp82	8.59935	8.90806
CDS_088	10.2689	10.0929			F358_gp83	8.66603	10.4851
CDS_089	10.7536	12.8798			F358_gp84	8.38991	9.89249
CDS_090	4.96707	8.69665			F358_gp85	7.8713	9.34792
CDS_091	7.64532	8.31217			F358_gp86	9.87772	13.2211
CDS_092	7.37811	11.359			F358_gp87	8.35635	10.3517
CDS_093	6.70043	15.2187			F358_gp88		10.3416
CDS_094	11.3528	14.0329			F358_gp89	8.309	9.86232
CDS_095	8.26886	11.425			F358_gp90	7.96389	10.5733
CDS_096	8.6184	12.2494			F358_gp91	7.52426	9.78213
CDS_097	7.45406	10.9724			F358_gp92	7.46504	9.06042
CDS_098	8.7126	10.7977			F358_gp93	8.17087	10.306
CDS_099	9.69761	12.0365
CDS_100	9.02774	12.0949
CDS_101	7.55544	10.1686
CDS_102	8.21104	13.1487
CDS_103	8.42408	11.0013
CDS_104	6.38806	11.3783
CDS_105	8.81554	10.8323
CDS_106	7.47043	8.374
CDS_107	11.9876	13.7286
CDS_108	9.49805	15.1686
CDS_109	9.53442	15.659
CDS_110	8.04281	15.6509
CDS_111	8.25189	12.055
CDS_112	9.17588	11.5734
CDS_113	7.57316	12.3266
CDS_114	7.66922	12.459
CDS_115	8.49876	11.6552
CDS_116	7.10326	12.3505
CDS_117	8.70515	12.9293
CDS_118	9.08879	11.65
CDS_119	6.88023	11.4004
CDS_120	8.54828	12.5739
CDS_121	8.84314	11.0269
CDS_122	9.55107	11.6984
CDS_123	9.80481	11.6698
CDS_124	9.67633	15.4452
CDS_125	11.0449	10.7278
CDS_126	11.9843	12.2969
CDS_127	10.7082	10.9481
CDS_128	10.9147	11.5307
CDS_129	11.4763	10.9393
CDS_130	9.90198	15.2452
CDS_131	9.85239	13.0633
CDS_132	9.93788	10.8354
CDS_133	10.5875	9.92826
CDS_134	10.2796	10.1728
CDS_135	11.387	10.4133
CDS_136	10.427	11.1527
CDS_137	12.3226	9.81133
CDS_138	11.2678	9.16465
CDS_139	10.1846	13.697
CDS_140	10.204	11.0657
CDS_141	10.8005	14.7508
CDS_142	11.8341	9.71882
CDS_143	10.5067	10.5283
CDS_144	10.4509	9.02756
CDS_145	9.79521	10.8716
CDS_146	10.7813	12.0639
CDS_147	11.0254	11.0632
CDS_148	9.82302	12.1716
CDS_149	10.8699	11.8752
CDS_150	10.3937	11.7525
CDS_151	10.6942	11.8914
CDS_152	10.5298	13.5942
CDS_153	10.5816	10.3455
CDS_154	10.8142	12.5136
CDS_155	11.6453	14.0348
CDS_156	10.2041	11.0845
CDS_157	12.4339	11.2965
CDS_158	9.39032	12.3837
CDS_159	9.31013	10.5563
CDS_160	10.5489	12.3171
CDS_161	11.3484	10.1172
CDS_162	9.8966	10.9701
CDS_163	14.3286	10.9891
CDS_164	9.70886	14.2454
CDS_165	11.0965	10.6387
CDS_166	10.5942	11.7679
CDS_167	10.4828	13.6208
CDS_168	11.4037	11.9443
CDS_169	10.3632	11.1813
CDS_170	5.68289
CDS_171	8.71317	8.78449

### Sheet: PAO1_single and coinfection
Bürkle et al. Phage-phage competition and biofilms reduce the efficacy of a combination of two virulent bacteriophages against Pseudomonas aeruginosa
Dataset 1
Differentially transcripted P. aeruginosa PAO1 genes upon JG024 phage infection or JG005+JG024 phages coinfection at 8 and 24 minutes
	JG024+JG005 coinfection 8 min	JG024 single infection 8 min	JG024+JG005 coinfection 24 min	JG024 single infection 24 min
lecA	3.52463	2.94874	5.34764	4.24903
PA2485	1.79016	1.99478	4.26256	3.37189
PA4635			3.89852	2.52803
PA0977			3.72968
PA0187		1.56521	3.63605
PA1134	1.50773		3.45057
PA0137			3.28002
PA0014			3.2779	2.30407
lecB			3.27689
PA1592			3.27493	2.04762
PA2314			3.16007
PA4437			3.15824
PA0632	2.55525		3.13516
PA0813			3.12636
PA4364	2.99322	2.6215	3.11291	2.04537
PA2310			3.05947
PA2782			3.03861
PA2698			3.03842	3.43728
PA4063	2.4889	2.73034	2.99245	2.28164
PA3136			2.9665	2.37135
PA1882			2.9505	2.07729
PA5530			2.94082	2.83584
hpd	1.7748		2.88187	2.40318
PA0984			2.82605	1.81648
PA3731	2.2349	2.95194	2.81637	2.99145
PA0029			2.81044
PA1874			2.73172
PA5212			2.72598	1.71393
PA2441			2.7191	2.49126
PA0532	1.82933		2.71155
dhcB			2.66097	2.80532
hcpA			2.65985
PA1835			2.64502
PA1394			2.60048
PA0489			2.56246
PA1892			2.54382
PA3730	2.27079	2.76715	2.54204	2.13877
PA4365	2.2677	2.04851	2.53708	1.5489
PA1137			2.5307
PA2557			2.464	1.95907
PA3732	3.05468	3.24266	2.44381	2.06706
PA2826	3.01333	3.13718	2.44094	1.85219
PA3445			2.40018	2.30921
msuE			2.38316
PA2935			2.38201	2.28509
PA3446			2.37315	1.86621
PA3931			2.36845
PA1282			2.35516	1.62236
PA2284			2.35234
PA2145			2.3473
PA0980	1.89503		2.32964
PA0189			2.32943
PA1541			2.27783	2.00095
plcR			2.27082
eddB			2.25331
gpuP			2.25331	2.49271
PA4624	2.2021	1.97763	2.24765	1.66034
PA3938			2.23078
PA4582		1.51665	2.20675	1.88282
hmgA	1.99047		2.20159	2.00431
PA0327			2.19087
PA1540			2.18862	2.34766
PA4182			2.18495	2.37478
arsR			2.16566	2.10502
PA3819			2.16531
PA0589			2.14814
PA4629			2.14039	1.84739
PA4785			2.12647	1.95951
PA1538			2.12604
PA3031			2.12098
PA2036			2.11213	2.10045
PA1889			2.09852	2.00344
PA2418			2.08732
pcaK			2.0871
PA1954	2.71133		2.08706
PA2669	-2.67313		2.08703
PA2650			2.08678	2.87938
PA0450			2.07113
PA0547		1.6441	2.06404	2.02232
ppgL			2.05332
PA0825			2.05035
PA5482			2.02659
pelA			2.0189	1.60589
PA0909			2.00514
PA2050			2.00191
PA0805	1.73042	2.33335	2.0013	1.81506
PA5275			1.99728
PA4023			1.98871
PA2702			1.97268	1.65377
PA4181			1.96229
PA0206			1.94721
PA4625	2.9339	2.73105	1.93679	1.5905
PA1260			1.92904
PA3741			1.91417	1.8406
PA2440	1.88881		1.91206
PA3729	2.54773	2.79755	1.90553	1.6417
bfrB	1.55551	1.99953	1.89632	1.53233
arr			1.89564
vreI	2.08038		1.88624
PA3962			1.86386
PA4287			1.85955	1.59003
pstS	2.30563		1.85656
PA3718			1.83918	1.88028
PA3661			1.83443	2.28722
PA5473			1.82885
ohr	2.16195	2.46038	1.82834
mexG			1.8235
PA0874			1.8233
algU			1.8221
PA0490			1.81529
mucB			1.80859
PA2358	1.68565		1.80796
pelD			1.80581
PA0506			1.80421
PA2834			1.79514
PA3728		1.67041	1.7947	1.63533
PA3889			1.77749
wzz			1.77734
PA1734			1.7767
PA3597			1.77179
PA2779			1.76744
PA2164			1.75906
glcE			1.75785
PA0941			1.7471
PA4979			1.74109
PA5180	1.50468	1.64568	1.74067
mucA			1.74061
gcdH	2.70684	2.43123	1.73649	2.01239
PA0712			1.73572
PA1026			1.72883
PA2202			1.71979
PA0462			1.71932
PA0460			1.71716
betT1			1.7131
PA5168			1.69365
maiA			1.6923
PA0550			1.69159
PA3522			1.68957
PA0234			1.68895
PA0702			1.68597
PA4637			1.68558
PA2404			1.66485	1.82736
cupC1			1.65554
PA0284			1.65176
PA0499			1.65068
PA0864			1.63699	1.92577
PA1600			1.62885
PA4739			1.6275	1.62952
PA0797			1.62683
PA5462			1.61698
plcN			1.60922
PA4075			1.60536
rpmF			1.60119
PA4913			1.59906
PA4692			1.59679
PA0833			1.59052
PA3869			1.58909	1.64137
PA3779			1.58559	2.29395
PA2775			1.58332
citA			1.57879
PA0729			1.57026
PA3132			1.55672
xylS			1.55535	1.97717
PA3265			1.5508	1.52399
PA1879			1.5479
PA1518			1.53434
PA3450			1.5314	1.74758
PA2045		2.10821	1.5267	1.85204
oruR			1.52459
PA1507			1.52354
PA4806			1.52272
PA0826	1.89789	1.52472	1.51574
PA0730			1.50545
ackA			-1.50287	-1.5886
pscG			-1.50543
PA0321			-1.51236
PA2588	-1.76828	-2.00756	-1.51809
grpE		2.36407	-1.51931
PA2364			-1.52359
PA3465		-1.65358	-1.52444
rfaD			-1.53475
PA0103		-1.70437	-1.53568
chpD			-1.53613
PA2126			-1.5526	-1.83324
PA5027			-1.57244
PA1488		-1.76452	-1.58227
rsaL			-1.63456
PA4509			-1.63539
ccpR			-1.63945
nirS			-1.64055	-1.61054
aprI	-1.59404	-1.92213	-1.64395	-1.77478
ccoN2			-1.65291
PA5475			-1.66269
pqsH	-1.55156		-1.66306
PA0144			-1.67929
hcnA			-1.68759	-2.05701
PA3911	-2.30569	-2.82194	-1.69896	-2.98936
PA4108			-1.70421
PA0515			-1.71165	-2.35665
nirF		-1.76975	-1.73316	-1.95456
PA1245	-1.61122		-1.74097
PA3912			-1.74536	-2.08543
oprG			-1.76873
narL			-1.77052
arnF			-1.77355
PA0526		-1.51103	-1.81026	-1.97538
PA5440	-1.98349		-1.82632	-1.64911
PA1692	-1.69681		-1.83066	-1.58196
PA4514			-1.8426	-1.90732
PA4610	-2.23659	-1.97229	-1.85178	-1.64003
PA3572	-2.02146	-1.52958	-1.868
xcpZ			-1.88792
ccoQ2			-1.92729	-1.69633
PA1659	-2.14025		-1.9311
PA0221			-1.9429
PA0747	-1.61856	-2.01497	-1.95471
nirN		-1.50841	-1.96715	-2.19487
PA1908			-1.97523	-2.23797
ccoP2			-1.97752	-1.56691
pctC	-1.99405	-1.85867	-1.99176
ambD	-2.10426		-1.99517
PA3268			-2.0019	-1.51149
PA1135			-2.01262
PA3711			-2.05692
ccoO2			-2.05706	-1.7657
PA4358			-2.10143	-2.14822
PA4523			-2.14028	-1.60737
PA0027	-1.61327		-2.14979
hcnC			-2.2542	-2.3284
PA4150			-2.26158
PA1215			-2.26177
PA2348			-2.26192
PA5083			-2.27113	-2.23767
PA0471			-2.28821	-1.54221
napC			-2.33903
PA2163			-2.37774
PA0713		-1.79672	-2.41557	-1.87915
PA2670			-2.43156
hcnB			-2.49299	-2.30122
aprE	-1.74226	-7.07265	-2.77419	-1.89408
PA2414			-2.80572
mdcD			-2.86242
PA2086			-2.86303
PA2297			-3.03025
PA2294			-3.03047
PA5220			-3.15205
hcpB			-6.35447
PA4346	-2.45705	-3.3744		-1.94935
PA4830		-3.12221
PA5540		-3.09907
PA2546		-3.04849
PA1848	-1.75557	-2.66359
narJ	-1.67603	-2.58343		-2.59684
PA3498		-2.48876
PA4337		-2.40953
PA0786		-2.36313
nirL		-2.25235
narI	-1.69068	-2.17218
PA3601		-2.15989
narK1	-2.05274	-2.06378
PA0803	-2.09446	-2.00682		-1.58425
PA3535		-1.95548
PA3432	-1.92703	-1.94301
gbcA	-2.44677	-1.94141
aprD		-1.93368		-1.62515
PA4516	-1.60754	-1.8422
PA0801		-1.82808
PA2095		-1.82348
PA0365		-1.81669
PA0109		-1.79745
PA4080		-1.79699
nosL		-1.76941
moaA1		-1.76889
PA4359		-1.76859		-1.5976
PA2475		-1.76859
ambC		-1.76378		-2.06935
PA2179	-2.1461	-1.7218
PA2753	-1.6431	-1.71278
PA3767		-1.70067
moeA1		-1.66562
nosF		-1.60138
pscT		-1.59693
PA1966	-1.87947	-1.58706		1.53447
nirC		-1.5801
aotM		-1.56847
PA0811		-1.56071
PA4178		-1.56021
PA0545		-1.55435
PA4515	-1.54673	-1.54642
PA0877		-1.54365
PA2501	-2.03548	-1.53288
PA4355		-1.52632
chpE		-1.52046
PA0573	-1.89246	-1.51766
PA3374		-1.51369
oprI		1.5089
PA2668		1.51667
rsmA		1.53006
gapA		1.53908
PA3500		1.55202
PA0166		1.55222
PA4578		1.56514
rplT		1.56616
PA2251		1.58019
nrdA		1.58493		1.8162
PA2716		1.59603
PA1847		1.63301
nirB		1.67535
PA3015		1.68305
groEL		1.69393
PA3674		1.70018
PA5181	1.87897	1.72571
PA0957		1.76115
PA4066		1.76171
PA4134		1.76397
PA3952		1.78856
hslV		1.79641
PA2575		1.80265
PA2602	1.92927	1.82381
hslU		1.83335
PA4387		1.84072
cupB1		1.864
PA0531		1.86853		2.00998
PA3205	1.67828	1.89462
PA0642		1.94035
PA2667		1.98996
PA0634	1.61753	2.03961
PA2214		2.0565
rpmC		2.08676
dnaK	1.50995	2.11813
PA3691	1.81246	2.13982
PA3598	1.52695	2.14112
fumC1	1.94959	2.20523
PA0779	1.80402	2.30081
PA4141	1.69243	2.3057
cupC2		2.33026
PA4122		2.33062
PA0781	2.32504	2.33071
PA0565		2.33185
PA2098		2.37143
htpG	1.53514	2.42443
capB	1.73708	2.49482
ospR	2.45145	2.53042		1.52982
ibpA	2.06769	2.57397
pmtA	2.83225	2.59298
PA2939	2.07691	2.7388
PA2803		2.84637
PA1597	2.22443	2.99673
PA4096		3.09297
hpaC		3.40216
hpcD		3.87338
PA1938	-6.75524
coIII	-3.07509
PA2069	-2.93329
PA3464	-2.84633
phnW	-2.80927
PA1664	-2.80913
PA3846	-2.38387
PA2750	-2.3413
PA0150	-2.20631
PA3431	-2.18668
PA3588	-2.09777
PA2017	-2.08748
PA4909	-1.93857
PA4611	-1.90978
PA1153	-1.8468
PA2340	-1.79779
PA3681	-1.79336
PA5024	-1.73905
PA0800	-1.70215
PA3907	-1.65273
tonB1	-1.64528
PA3840	-1.64002
potB	-1.62461
PA4826	-1.60732
PA3144	-1.59961
rhlI	-1.58568
PA5115	-1.57553
moaB1	-1.54112
PA1647	-1.54051
PA3091	-1.50368
PA0057	1.51448
PA3233	1.53646
PA0737	1.57284
PA0446	1.63432
PA2528	1.63556
mexH	1.64269
PA4786	1.64332
fahA	1.64468
PA5097	1.65847
cpo	1.66212			3.15186
PA2409	1.69457
PA2073	1.69701
PA2439	1.7393
PA1027	1.74796
PA2365	1.75146
PA2465	1.77612
PA2882	1.77628
PA0699	1.82671
PA2208	1.82676
PA0192	1.85699
PA3232	1.87742
PA0049	1.87802
PA2339	1.90266
PA3953	1.92461
osmC	1.92558
PA3133	1.92927
oprP	1.94163
PA1264	1.94991
PA4064	1.96903
PA0978	2.01846
cupB2	2.02581
PA1922	2.02581
PA2261	2.02615
lipA	2.06355
PA5539	2.14062
pelC	2.14097
PA2151	2.14131
PA4111	2.34828
PA0682	2.52374
PA0709	2.57915
PA4218	3.40818
PA3428	3.40834
PA4087	3.40834
PA1154				6.39145
hcpC				3.60689
PA1500				3.49804
PA4990				3.37209
PA2786				3.22533
PA4139				3.11736
PA4038				2.7376
PA1111				2.62501
PA2918				2.39115
PA2055				2.36911
PA4912				2.36892
kdpF				2.31263
PA0848				2.30929
PA3338				2.26774
PA1332				2.10154
PA3140				2.10116
PA1470				2.00968
amiA				1.91278
PA2407				1.90133
PA1977				1.88044
PA5325				1.82871
PA3936				1.80773
PA2307				1.79033
opmD				1.76124
PA0734				1.71173
PA0452				1.70715
pchD				1.70266
PA2406				1.70255
PA3593				1.70224
nrdB				1.6849
PA4022				1.67479
PA3843				1.62618
PA0240				1.60523
kdpA				1.60471
PA2037				1.60295
PA4789				1.59912
PA4714				1.58729
kdpB				1.55255
PA2408				1.53477
PA1873				1.5137
arcB				-1.51438
PA5231				-1.51784
pvdE				-1.52156
PA4805				-1.53181
arcC				-1.53347
xqhA				-1.54031
PA5207				-1.59387
PA2477				-1.61774
PA2089				-1.64091
PA0512				-1.65035
pta				-1.66961
PA0510				-1.67867
PA5189				-1.73353
PA2868				-1.73414
nirJ				-1.75003
PA2754				-1.78789
PA2138				-1.81679
PA1051				-1.82443
rmf				-1.83046
PA3871				-1.9201
hpcC				-1.95389
PA1566				-1.96088
atuF				-1.9611
PA1931				-2.0135
PA1322				-2.06607
PA4357				-2.23717
PA2690				-2.25133
PA1508				-2.26542
PA0445				-2.2747
PA1435				-2.32615
PA0513				-2.44546
PA1410				-2.77848
PA0111				-2.83479
PA4828				-2.9373
PA4895				-2.96914
cdhC				-3.09231
PA4862				-3.09288
oprB				-6.68681
